# Bacterial modification of the host glycosaminoglycan heparan sulfate modulates SARS-CoV-2 infectivity

**DOI:** 10.1101/2020.08.17.238444

**Authors:** Cameron Martino, Benjamin P. Kellman, Daniel R. Sandoval, Thomas Mandel Clausen, Clarisse A. Marotz, Se Jin Song, Stephen Wandro, Livia S. Zaramela, Rodolfo Antonio Salido Benítez, Qiyun Zhu, Erick Armingol, Yoshiki Vázquez-Baeza, Daniel McDonald, James T. Sorrentino, Bryn Taylor, Pedro Belda-Ferre, Chenguang Liang, Yujie Zhang, Luca Schifanella, Nichole R. Klatt, Aki S. Havulinna, Pekka Jousilahti, Shi Huang, Niina Haiminen, Laxmi Parida, Ho-Cheol Kim, Austin D. Swafford, Karsten Zengler, Susan Cheng, Michael Inouye, Teemu Niiranen, Mohit Jain, Veikko Salomaa, Jeffrey D. Esko, Nathan E. Lewis, Rob Knight

## Abstract

The human microbiota has a close relationship with human disease and it remodels components of the glycocalyx including heparan sulfate (HS). Studies of the severe acute respiratory syndrome coronavirus (SARS-CoV-2) spike protein receptor binding domain suggest that infection requires binding to HS and angiotensin converting enzyme 2 (ACE2) in a codependent manner. Here, we show that commensal host bacterial communities can modify HS and thereby modulate SARS-CoV-2 spike protein binding and that these communities change with host age and sex. Common human-associated commensal bacteria whose genomes encode HS-modifying enzymes were identified. The prevalence of these bacteria and the expression of key microbial glycosidases in bronchoalveolar lavage fluid (BALF) was lower in adult COVID-19 patients than in healthy controls. The presence of HS-modifying bacteria decreased with age in two large survey datasets, FINRISK 2002 and American Gut, revealing one possible mechanism for the observed increase in COVID-19 susceptibility with age. *In vitro*, bacterial glycosidases from unpurified culture media supernatants fully blocked SARS-CoV-2 spike binding to human H1299 protein lung adenocarcinoma cells. HS-modifying bacteria in human microbial communities may regulate viral adhesion, and loss of these commensals could predispose individuals to infection. Understanding the impact of shifts in microbial community composition and bacterial lyases on SARS-CoV-2 infection may lead to new therapeutics and diagnosis of susceptibility.

Graphical Abstract. Diagram of hypothesis for bacterial mediation of SARS-CoV-2 infection through heparan sulfate (HS). It is well known that host microbes groom the mucosa where they reside. Recent investigations have shown that HS, a major component of mucosal layers, is necessary for SARS-CoV-2 infection. In this study we examine the impact of microbial modification of HS on viral attachment.
