## Supplemental Table 1 for "Bacterial modification of the host glycosaminoglycan heparan sulfate modulates SARS-CoV-2 infectivity"

### Sheet: table-s1
	Coef.	Std.Err.	t	P>|t|	[0.025	0.975]
age	-0.0107033	0.00375706	-2.84884	0.00440054	-0.0180682	-0.0033383
sex	-0.0801636	0.0151689	-5.28472	1.29656e-07	-0.109899	-0.050428
diabetes	0.0824258	0.0823186	1.0013	0.316715	-0.0789433	0.243795
ex-smoker	-0.17318	0.0863582	-2.00537	0.0449615	-0.342468	-0.00389222
BMI	-0.00303411	0.00701233	-0.432682	0.665259	-0.0167804	0.0107121
asthma	0.0245689	0.091719	0.267872	0.788806	-0.155228	0.204366
cancer	-0.269201	0.156728	-1.71763	0.0859072	-0.576435	0.0380325
cardiovascular disease	0.061506	0.189066	0.325315	0.744952	-0.309119	0.432131
liver fibrosis or cirrhosis	-1.97239	1.13628	-1.73583	0.0826375	-4.19984	0.25506
autoimmune disease	0.27281	0.182936	1.49129	0.13593	-0.0857989	0.631419
